# Distinct gene expression patterns in vector-residing *Leishmania infantum* identify parasite stage-enriched markers

**DOI:** 10.1101/679712

**Authors:** Iliano V. Coutinho-Abreu, Tiago D. Serafim, Claudio Meneses, Shaden Kamhawi, Fabiano Oliveira, Jesus G. Valenzuela

## Abstract

Promastigotes of *Leishmania infantum* undergo a series of extracellular developmental stages inside the natural sand fly vector *Lutzomyia longipalpis* to reach the infectious stage, the metacyclic promastigote. There is limited information regarding the expression profile of *L. infantum* developmental stages inside the sand fly vector, and molecular markers that can distinguish the different parasite stages are lacking. We performed RNAseq on unaltered midguts of the sand fly *Lutzomyia longipalpis* after infection with *L. infantum* parasites. RNAseq was carried out at various time points throughout parasite development. Principal component analysis mapped the sequences corresponding to the procyclic, nectomonad, leptomonad or metacyclic promastigote stage into distinct positions, with the procyclic stage being the most divergent population. Transcriptional levels across genes varied on average between 10- to 100-fold. Comparison between procyclic and nectomonad promastigotes resulted in 836 differentially expressed (DE) genes; between nectomonad and leptomonad promastigotes in 113 DE genes; and between leptomonad and metacyclic promastigotes in 302 DE genes. Most of the DE genes do not overlap across stages, highlighting the uniqueness of each stage. Furthermore, the different stages of *Leishmania* parasites exhibited specific transcriptional enrichment across chromosomes. Using the transcriptional signatures exhibited by distinct *Leishmania* stages during their development in the sand fly midgut, we determined the genes predominantly enriched in each stage, identifying multiple stage-specific markers for *L. Infantum.* Leading stage-specific marker candidates include genes encoding a zinc transporter in procyclics, a beta-fructofuranidase in nectomonads, a surface antigen-like protein in leptomonads, and an amastin-like surface protein in metacyclics. Overall, these findings demonstrate the transcriptional plasticity of the *Leishmania* parasite inside the sand fly vector and provide a repertoire of stage-specific markers for further development as molecular tools for epidemiological studies.
