## Supplementary material for "Distinct gene expression patterns in vector-residing *Leishmania infantum* identify parasite stage-enriched markers": Table S6

### Sheet: Chromosomes_STAGES
		DE gene counts				Frequency				Total # DE genes				DE gene counts				Frequency				Total # DE genes
	Chromosome #	PRO2d	NEC4d		Chromosome #	PRO2d	NEC4d		Chromosome #	PRO2d	NEC4d		Chromosome #	LEP6d	MET14d		Chromosome #	LEP6d	MET14d		Chromosome #	LEP6d	MET14d
	1	5	5		1	1.12108	1.27877		1	446	391		1	0	1		1	0	0.826446		1	181	121
	2	4	2		2	0.896861	0.511509		2	446	391		2	1	3		2	0.552486	2.47934		2	181	121
	3	2	4		3	0.44843	1.02302		3	446	391		3	2	1		3	1.10497	0.826446		3	181	121
	4	8	14		4	1.79372	3.58056		4	446	391		4	7	4		4	3.8674	3.30579		4	181	121
	5	11	5		5	2.46637	1.27877		5	446	391		5	4	0		5	2.20994	0		5	181	121
	6	2	8		6	0.44843	2.04604		6	446	391		6	4	1		6	2.20994	0.826446		6	181	121
	7	5	6		7	1.12108	1.53453		7	446	391		7	2	1		7	1.10497	0.826446		7	181	121
	8	5	5		8	1.12108	1.27877		8	446	391		8	2	3		8	1.10497	2.47934		8	181	121
	9	12	11		9	2.69058	2.8133		9	446	391		9	5	2		9	2.76243	1.65289		9	181	121
	10	3	15		10	0.672646	3.83632		10	446	391		10	10	3		10	5.52486	2.47934		10	181	121
	11	8	6		11	1.79372	1.53453		11	446	391		11	0	0		11	0	0		11	181	121
	12	4	8		12	0.896861	2.04604		12	446	391		12	1	7		12	0.552486	5.78512		12	181	121
	13	11	12		13	2.46637	3.06905		13	446	391		13	3	4		13	1.65746	3.30579		13	181	121
	14	6	11		14	1.34529	2.8133		14	446	391		14	5	3		14	2.76243	2.47934		14	181	121
	15	8	9		15	1.79372	2.30179		15	446	391		15	9	2		15	4.97238	1.65289		15	181	121
	16	12	4		16	2.69058	1.02302		16	446	391		16	4	1		16	2.20994	0.826446		16	181	121
	17	4	10		17	0.896861	2.55754		17	446	391		17	1	4		17	0.552486	3.30579		17	181	121
	18	8	3		18	1.79372	0.767263		18	446	391		18	1	1		18	0.552486	0.826446		18	181	121
	19	3	19		19	0.672646	4.85934		19	446	391		19	8	2		19	4.41989	1.65289		19	181	121
	20	6	12		20	1.34529	3.06905		20	446	391		20	5	1		20	2.76243	0.826446		20	181	121
	21	13	6		21	2.9148	1.53453		21	446	391		21	4	3		21	2.20994	2.47934		21	181	121
	22	10	6		22	2.24215	1.53453		22	446	391		22	4	0		22	2.20994	0		22	181	121
	23	13	7		23	2.9148	1.79028		23	446	391		23	8	2		23	4.41989	1.65289		23	181	121
	24	16	10		24	3.58744	2.55754		24	446	391		24	7	0		24	3.8674	0		24	181	121
	25	22	4		25	4.93274	1.02302		25	446	391		25	8	5		25	4.41989	4.13223		25	181	121
	26	23	7		26	5.15695	1.79028		26	446	391		26	5	4		26	2.76243	3.30579		26	181	121
	27	11	13		27	2.46637	3.32481		27	446	391		27	5	3		27	2.76243	2.47934		27	181	121
	28	29	10		28	6.50224	2.55754		28	446	391		28	3	4		28	1.65746	3.30579		28	181	121
	29	18	18		29	4.03587	4.60358		29	446	391		29	5	3		29	2.76243	2.47934		29	181	121
	30	24	12		30	5.38117	3.06905		30	446	391		30	4	3		30	2.20994	2.47934		30	181	121
	31	12	33		31	2.69058	8.4399		31	446	391		31	6	16		31	3.31492	13.2231		31	181	121
	32	17	16		32	3.81166	4.09207		32	446	391		32	9	4		32	4.97238	3.30579		32	181	121
	33	20	10		33	4.4843	2.55754		33	446	391		33	7	1		33	3.8674	0.826446		33	181	121
	34	16	22		34	3.58744	5.6266		34	446	391		34	7	15		34	3.8674	12.3967		34	181	121
	35	28	24		35	6.27803	6.13811		35	446	391		35	10	7		35	5.52486	5.78512		35	181	121
	36	47	24		36	10.5381	6.13811		36	446	391		36	15	7		36	8.28729	5.78512		36	181	121
	Total # DE genes	446	391										Total # DE genes	181	121

### Sheet: PRO2d vs NEC4d
	Name	locustag								Name	locustag
PRO2d	XM_001462612.1	LINJ_01_0360		Chromosome #	DE genes	%DE genes/chromosome	Total # DE genes		NEC4d	XM_001462578.1	LINJ_01_0010		Chromosome #	DE genes	%DE genes/chromosome	Total # DE genes
	XM_001462620.1	LINJ_01_0440		1	5	1.12108	446			XM_001462618.1	LINJ_01_0420		1	5	1.27877	391
	XM_001462619.1	LINJ_01_0440		2	4	0.896861	446			XM_001462628.1	LINJ_01_0520		2	2	0.511509	391
	XM_001462627.1	LINJ_01_0510		3	2	0.44843	446			XM_001462649.1	LINJ_01_0730		3	4	1.02302	391
	XM_001462635.1	LINJ_01_0590		4	8	1.79372	446			XM_001462652.1	LINJ_01_0760		4	14	3.58056	391
	XM_001462727.1	LINJ_02_0190		5	11	2.46637	446			XM_001462704.1	LINJ_02_0510		5	5	1.27877	391
	XM_001462697.1	LINJ_02_0430		6	2	0.44843	446			XM_001462724.2	LINJ_02_0710		6	8	2.04604	391
	XM_001462698.1	LINJ_02_0450		7	5	1.12108	446			XM_003392128.1	LINJ_03_0040		7	6	1.53453	391
	XM_001462717.1	LINJ_02_0640		8	5	1.12108	446			XM_001462753.1	LINJ_03_0360		8	5	1.27877	391
	XM_003392129.1	LINJ_03_0050		9	12	2.69058	446			XM_001462754.1	LINJ_03_0370		9	11	2.8133	391
	XM_001462787.1	LINJ_03_0940		10	3	0.672646	446			XM_003392142.1	LINJ_03_0470		10	15	3.83632	391
	XM_001462809.1	LINJ_04_0090		11	8	1.79372	446			XM_001462804.1	LINJ_04_0040		11	6	1.53453	391
	XM_001462813.1	LINJ_04_0130		12	4	0.896861	446			XM_001462817.1	LINJ_04_0160		12	8	2.04604	391
	XM_001462858.1	LINJ_04_0570		13	11	2.46637	446			XM_001462818.1	LINJ_04_0170		13	12	3.06905	391
	XM_001462864.1	LINJ_04_0630		14	6	1.34529	446			XM_001462819.1	LINJ_04_0180		14	11	2.8133	391
	XM_001462881.1	LINJ_04_0790		15	8	1.79372	446			XM_001462820.1	LINJ_04_0190		15	9	2.30179	391
	XM_001462887.1	LINJ_04_0850		16	12	2.69058	446			XM_001462822.1	LINJ_04_0210		16	4	1.02302	391
	XM_001462888.1	LINJ_04_0860		17	4	0.896861	446			XM_001462823.1	LINJ_04_0220		17	10	2.55754	391
	XM_001462896.1	LINJ_04_0940		18	8	1.79372	446			XM_001462831.1	LINJ_04_0300		18	3	0.767263	391
	XM_001462928.1	LINJ_05_0010		19	3	0.672646	446			XM_003392164.1	LINJ_04_0340		19	19	4.85934	391
	XM_001462947.2	LINJ_05_0140		20	6	1.34529	446			XM_001462838.1	LINJ_04_0370		20	12	3.06905	391
	XM_001462937.1	LINJ_05_0190		21	13	2.9148	446			XM_001462851.1	LINJ_04_0500		21	6	1.53453	391
	XM_001462977.1	LINJ_05_0510		22	10	2.24215	446			XM_001462860.1	LINJ_04_0590		22	6	1.53453	391
	XM_001462976.2	LINJ_05_0510		23	13	2.9148	446			XM_001462892.1	LINJ_04_0900		23	7	1.79028	391
	XM_001463003.2	LINJ_05_0770		24	16	3.58744	446			XM_001462905.1	LINJ_04_1030		24	10	2.55754	391
	XM_001463008.1	LINJ_05_0820		25	22	4.93274	446			XM_001462951.1	LINJ_05_0280		25	4	1.02302	391
	XM_001463009.1	LINJ_05_0830		26	23	5.15695	446			XM_001462997.1	LINJ_05_0710		26	7	1.79028	391
	XM_001463030.1	LINJ_05_1040		27	11	2.46637	446			XM_001463002.1	LINJ_05_0760		27	13	3.32481	391
	XM_001463031.1	LINJ_05_1050		28	29	6.50224	446			XM_001463016.1	LINJ_05_0900		28	10	2.55754	391
	XM_001463045.1	LINJ_05_1190		29	18	4.03587	446			XM_003392169.1	LINJ_05_1210		29	18	4.60358	391
	XM_001463051.1	LINJ_06_0040		30	24	5.38117	446			XM_001463048.1	LINJ_06_0010		30	12	3.06905	391
	XM_001463084.1	LINJ_06_0390		31	12	2.69058	446			XM_001463076.1	LINJ_06_0310		31	33	8.4399	391
	XM_001463176.1	LINJ_07_0010		32	17	3.81166	446			XM_001463098.1	LINJ_06_0540		32	16	4.09207	391
	XM_001463178.1	LINJ_07_0030		33	20	4.4843	446			XM_001463124.1	LINJ_06_0810		33	10	2.55754	391
	XM_001463180.1	LINJ_07_0050		34	16	3.58744	446			XM_001463126.1	LINJ_06_0830		34	22	5.6266	391
	XM_001463217.1	LINJ_07_0210		35	28	6.27803	446			XM_001463134.1	LINJ_06_0910		35	24	6.13811	391
	XM_001463231.1	LINJ_07_0560		36	47	10.5381	446			XM_001463135.1	LINJ_06_0920		36	24	6.13811	391
	XM_001463306.1	LINJ_08_0020								XM_003392176.1	LINJ_06_1320
	XM_001463338.1	LINJ_08_0340		Total # DE genes	446					XM_001463215.1	LINJ_07_0230		Total # DE genes	391
	XM_001463376.1	LINJ_08_0750								XM_001463204.1	LINJ_07_0480
	XM_001463397.1	LINJ_08_1010								XM_001463237.1	LINJ_07_0650
	XM_003392194.1	LINJ_08_1190								XM_001463260.1	LINJ_07_0910
	XM_001463422.1	LINJ_09_0020								XM_001463264.2	LINJ_07_0990
	XM_001463424.1	LINJ_09_0040								XM_001463296.1	LINJ_07_1340
	XM_001463432.1	LINJ_09_0120								XM_001463343.1	LINJ_08_0400
	XM_001463435.1	LINJ_09_0150								XM_001463352.1	LINJ_08_0510
	XM_001463509.1	LINJ_09_0890								XM_001463368.1	LINJ_08_0670
	XM_001463522.1	LINJ_09_1020								XM_001463380.1	LINJ_08_0800
	XM_001463536.2	LINJ_09_1160								XM_003392197.1	LINJ_08_1250
	XM_001463551.1	LINJ_09_1310								XM_001463428.1	LINJ_09_0080
	XM_001463562.1	LINJ_09_1420								XM_001463438.1	LINJ_09_0180
	XM_001463567.1	LINJ_09_1480								XM_001463439.1	LINJ_09_0190
	XM_001463568.1	LINJ_09_1490								XM_001463448.1	LINJ_09_0280
	XM_001463572.1	LINJ_09_1540								XM_001463450.1	LINJ_09_0300
	XM_001463621.1	LINJ_10_0080								XM_001463465.1	LINJ_09_0520
	XM_001463633.1	LINJ_10_0210								XM_001463472.1	LINJ_09_0590
	XM_001463734.1	LINJ_10_1270								XM_001463495.1	LINJ_09_0750
	XM_001463788.1	LINJ_11_0220								XM_001463515.2	LINJ_09_0950
	XM_001463794.1	LINJ_11_0290								XM_001463557.1	LINJ_09_1370
	XM_001463816.1	LINJ_11_0520								XM_001463559.1	LINJ_09_1390
	XM_001463859.1	LINJ_11_0960								XM_001463620.1	LINJ_10_0070
	XM_001463866.1	LINJ_11_1030								XM_001463626.1	LINJ_10_0130
	XM_001463875.1	LINJ_11_1130								XM_001463629.1	LINJ_10_0160
	XM_001463873.1	LINJ_11_1130								XM_001463640.1	LINJ_10_0280
	XM_001463892.1	LINJ_11_1310								XM_001463650.1	LINJ_10_0380
	XM_001464005.1	LINJ_13_0150								XM_001463659.1	LINJ_10_0420
	XM_001464008.1	LINJ_13_0180								XM_001463662.2	LINJ_10_0490
	XM_001464014.1	LINJ_13_0200								XM_003392201.1	LINJ_10_0500
	XM_001464022.1	LINJ_13_0270								XM_001463663.1	LINJ_10_0510
	XM_001464040.1	LINJ_13_0460								XM_001463664.2	LINJ_10_0520
	XM_001464045.1	LINJ_13_0510								XM_001463660.2	LINJ_10_0530
	XM_001464094.1	LINJ_13_1020								XM_001463670.1	LINJ_10_0590
	XM_003392306.1	LINJ_13_1400								XM_001463715.2	LINJ_10_1060
	XM_001468346.1	LINJ_13_1410								XM_001463726.1	LINJ_10_1190
	XM_003392307.1	LINJ_13_1410								XM_001463750.1	LINJ_10_1450
	XM_001464140.1	LINJ_13_1630								XM_001463796.1	LINJ_11_0310
	XM_001464165.1	LINJ_14_0190								XM_001463826.1	LINJ_11_0630
	XM_001464198.1	LINJ_14_0530								XM_001463882.1	LINJ_11_1200
	XM_001464232.1	LINJ_14_0900								XM_001463883.1	LINJ_11_1210
	XM_001464246.1	LINJ_14_1060								XM_001463885.1	LINJ_11_1230
	XM_001464298.1	LINJ_14_1570								XM_001463893.1	LINJ_11_1320
	XM_001464299.1	LINJ_14_1580								XM_001463994.2	LINJ_13_0040
	XM_001464328.1	LINJ_15_0270								XM_001463999.1	LINJ_13_0090
	XM_001464333.1	LINJ_15_0320								XM_001464006.1	LINJ_13_0160
	XM_001464348.1	LINJ_15_0470								XM_001464020.1	LINJ_13_0290
	XM_001464354.1	LINJ_15_0540								XM_001464029.1	LINJ_13_0350
	XM_001464401.1	LINJ_15_1050								XM_001464060.1	LINJ_13_0670
	XM_003392326.1	LINJ_15_1200								XM_001464063.1	LINJ_13_0700
	XM_003392325.1	LINJ_15_1200								XM_001464067.1	LINJ_13_0740
	XM_001464442.1	LINJ_15_1560								XM_001464103.1	LINJ_13_1110
	XM_001464458.2	LINJ_16_0060								XM_001464107.1	LINJ_13_1150
	XM_001464474.1	LINJ_16_0220								XM_001464113.1	LINJ_13_1210
	XM_001464477.1	LINJ_16_0250								XM_001464134.1	LINJ_13_1570
	XM_001464505.1	LINJ_16_0550								XM_001464150.1	LINJ_14_0040
	XM_001464533.1	LINJ_16_0820								XM_001464164.1	LINJ_14_0180
	XM_001464562.1	LINJ_16_1150								XM_001464178.1	LINJ_14_0320
	XM_001464582.2	LINJ_16_1380								XM_001464193.2	LINJ_14_0470
	XM_001464592.1	LINJ_16_1500								XM_001464195.1	LINJ_14_0500
	XM_001464597.2	LINJ_16_1550								XM_001464221.1	LINJ_14_0790
	XM_001464599.1	LINJ_16_1570								XM_001464229.1	LINJ_14_0870
	XM_001464602.1	LINJ_16_1600								XM_001464240.2	LINJ_14_1000
	XM_001464604.1	LINJ_16_1620								XM_001464266.1	LINJ_14_1240
	XM_001464619.1	LINJ_17_0010								XM_001464279.2	LINJ_14_1370
	XM_001464654.1	LINJ_17_0380								XM_001464282.1	LINJ_14_1400
	XM_001464685.1	LINJ_17_0630								XM_001464307.1	LINJ_15_0060
	XM_001464732.1	LINJ_17_1110								XM_001464336.1	LINJ_15_0350
	XM_001464795.1	LINJ_18_0150								XM_001464353.1	LINJ_15_0530
	XM_001464806.1	LINJ_18_0260								XM_001464365.1	LINJ_15_0660
	XM_001464827.1	LINJ_18_0480								XM_001464407.1	LINJ_15_1120
	XM_003392356.1	LINJ_18_0740								XM_003392331.1	LINJ_15_1250
	XM_001464859.1	LINJ_18_0810								XM_003392332.1	LINJ_15_1300b
	XM_001464896.1	LINJ_18_1190								XM_001464440.1	LINJ_15_1540
	XM_001464906.1	LINJ_18_1290								XM_001464441.1	LINJ_15_1550
	XM_001464915.2	LINJ_18_1390								XM_001464462.1	LINJ_16_0100
	XM_003392375.1	LINJ_19_0190								XM_001464527.1	LINJ_16_0760
	XM_001464947.1	LINJ_19_0190								XM_001464546.1	LINJ_16_0980
	XM_001465027.1	LINJ_19_1030								XM_001464561.1	LINJ_16_1140
	XM_001465099.1	LINJ_20_0030								XM_001464639.1	LINJ_17_0140
	XM_001465126.1	LINJ_20_0330								XM_001464642.1	LINJ_17_0160
	XM_001465172.1	LINJ_20_0350								XM_001464691.1	LINJ_17_0690
	XM_001465159.1	LINJ_20_0630								XM_001464709.1	LINJ_17_0870
	XM_001465207.1	LINJ_20_1130								XM_001464711.1	LINJ_17_0890
	XM_001465233.1	LINJ_20_1410								XM_001464718.1	LINJ_17_0960
	XM_001465467.1	LINJ_21_0090								XM_001464721.1	LINJ_17_0990
	XM_001465286.1	LINJ_21_0180								XM_001464725.1	LINJ_17_1040
	XM_001465345.1	LINJ_21_0770								XM_001464726.1	LINJ_17_1050
	XM_001465348.1	LINJ_21_0800								XM_001464741.1	LINJ_17_1200
	XM_001465350.1	LINJ_21_0820								XM_001464810.1	LINJ_18_0300
	XM_001465399.1	LINJ_21_1720								XM_001464844.1	LINJ_18_0650
	XM_001465411.1	LINJ_21_1830								XM_001464848.1	LINJ_18_0690
	XM_001465407.1	LINJ_21_1900								XM_001464952.1	LINJ_19_0250
	XM_001465425.1	LINJ_21_2020								XM_001464979.1	LINJ_19_0530
	XM_001465429.1	LINJ_21_2060								XM_003392376.1	LINJ_19_0580
	XM_001465431.1	LINJ_21_2080								XM_001464993.2	LINJ_19_0690
	XM_001465432.1	LINJ_21_2090								XM_001464995.1	LINJ_19_0710
	XM_001465437.1	LINJ_21_2140								XM_001465007.2	LINJ_19_0820
	XM_003392436.1	LINJ_22_0004								XM_003392377.1	LINJ_19_0840
	XM_001465499.1	LINJ_22_0050								XM_001465008.2	LINJ_19_0850
	XM_001465525.1	LINJ_22_0340								XM_001465009.1	LINJ_19_0860
	XM_001465528.1	LINJ_22_0340								XM_001465013.1	LINJ_19_0870
	XM_001465551.1	LINJ_22_0670								XM_003392378.1	LINJ_19_0940
	XM_001465593.1	LINJ_22_1000								XM_001465021.1	LINJ_19_0970
	XM_001465602.1	LINJ_22_1150								XM_001465031.1	LINJ_19_1080
	XM_001465618.1	LINJ_22_1400								XM_001465050.1	LINJ_19_1270
	XM_001465619.1	LINJ_22_1410								XM_001465052.1	LINJ_19_1290
	XM_001465615.1	LINJ_22_1410								XM_001465067.1	LINJ_19_1370
	XM_001465656.1	LINJ_23_0160								XM_001465070.1	LINJ_19_1390
	XM_001465670.1	LINJ_23_0300								XM_001465076.1	LINJ_19_1460
	XM_001465708.1	LINJ_23_0700								XM_001465096.1	LINJ_19_1660
	XM_001465731.1	LINJ_23_0930								XM_001465109.2	LINJ_20_0160
	XM_001465739.1	LINJ_23_1010								XM_001465154.1	LINJ_20_0680
	XM_001465748.1	LINJ_23_1120								XM_001465177.1	LINJ_20_0820
	XM_001465760.1	LINJ_23_1240								XM_001465202.1	LINJ_20_1080
	XM_001465773.1	LINJ_23_1370								XM_001465134.2	LINJ_20_1220
	XM_001465782.1	LINJ_23_1460								XM_001465218.1	LINJ_20_1250
	XM_001465790.1	LINJ_23_1540								XM_001465220.1	LINJ_20_1270
	XM_001465810.1	LINJ_23_1740								XM_001465224.1	LINJ_20_1310
	XM_001465811.1	LINJ_23_1750								XM_001465225.1	LINJ_20_1320
	XM_003392472.1	LINJ_23_1970								XM_001465237.1	LINJ_20_1450
	XM_003392476.1	LINJ_24_0110								XM_001465243.1	LINJ_20_1510
	XM_003392478.1	LINJ_24_0130								XM_003392396.1	LINJ_20_1730
	XM_003392497.1	LINJ_24_0320								XM_001465299.1	LINJ_21_0310
	XM_001465870.1	LINJ_24_0790								XM_001465315.1	LINJ_21_0470
	XM_001465910.1	LINJ_24_1210								XM_003392407.1	LINJ_21_1100
	XM_001465916.1	LINJ_24_1270								XM_001465378.1	LINJ_21_1510
	XM_001465923.1	LINJ_24_1340								XM_001465388.1	LINJ_21_1610
	XM_001465927.1	LINJ_24_1380								XM_001465395.1	LINJ_21_1680
	XM_001465937.1	LINJ_24_1480								XM_001465505.1	LINJ_22_0110
	XM_001465943.1	LINJ_24_1570								XM_001465506.1	LINJ_22_0120
	XM_001465942.1	LINJ_24_1570								XM_001465578.1	LINJ_22_0830
	XM_003392532.1	LINJ_24_1790								XM_001465579.1	LINJ_22_0850
	XM_003392543.1	LINJ_24_1900								XM_001465590.1	LINJ_22_0970
	XM_001465984.1	LINJ_24_2300								XM_001465592.1	LINJ_22_0990
	XM_001465985.1	LINJ_24_2310								XM_001465652.1	LINJ_23_0120
	XM_001465995.1	LINJ_24_2420								XM_001465684.1	LINJ_23_0450
	XM_001466004.1	LINJ_25_0080								XM_001465705.1	LINJ_23_0670
	XM_001466009.1	LINJ_25_0130								XM_001465730.1	LINJ_23_0920
	XM_001466024.1	LINJ_25_0280								XM_001465740.1	LINJ_23_1020
	XM_001466068.1	LINJ_25_0740								XM_001465751.1	LINJ_23_1150
	XM_003392548.1	LINJ_25_0740								XM_001465788.1	LINJ_23_1520
	XM_001466078.1	LINJ_25_0850								XM_003392491.1	LINJ_24_0260
	XM_001466096.2	LINJ_25_1040								XM_003392500.1	LINJ_24_0360
	XM_001466102.1	LINJ_25_1100								XM_001465838.2	LINJ_24_0440
	XM_001466108.1	LINJ_25_1160								XM_001465845.1	LINJ_24_0520
	XM_001466145.1	LINJ_25_1510								XM_001465854.2	LINJ_24_0630
	XM_001466147.1	LINJ_25_1530								XM_001465920.1	LINJ_24_1310
	XM_001466159.1	LINJ_25_1650								XM_003392516.1	LINJ_24_1630
	XM_001466162.1	LINJ_25_1680								XM_001465975.1	LINJ_24_2210
	XM_001466165.1	LINJ_25_1710								XM_001465986.1	LINJ_24_2320
	XM_001466213.1	LINJ_25_2190								XM_001465988.1	LINJ_24_2340
	XM_001466216.1	LINJ_25_2230								XM_001466070.1	LINJ_25_0770
	XM_001465473.1	LINJ_25_2560								XM_001466177.1	LINJ_25_1830
	XM_001468785.1	LINJ_25_2560								XM_001466179.1	LINJ_25_1850
	XM_001469568.1	LINJ_25_2560								XM_001466198.1	LINJ_25_2040
	XM_003392558.1	LINJ_25_2560								XM_001470380.1	LINJ_26_0710
	XM_001467608.1	LINJ_25_2560								XM_001470386.1	LINJ_26_0780
	XM_003888410.1	LinJ_25_2590								XM_001470399.1	LINJ_26_0930
	XM_001470314.1	LINJ_26_0020								XM_001470411.2	LINJ_26_1060
	XM_001470317.1	LINJ_26_0050								XM_001470500.1	LINJ_26_1980
	XM_001470340.1	LINJ_26_0280								XM_001470552.1	LINJ_26_2600
	XM_001470353.1	LINJ_26_0420								XM_001470568.1	LINJ_26_2710
	XM_001470370.1	LINJ_26_0610								XM_001466266.1	LINJ_27_0340
	XM_001470368.1	LINJ_26_0610								XM_001466274.1	LINJ_27_0430
	XM_003392565.1	LINJ_26_0850								XM_003392592.1	LINJ_27_0530
	XM_001470392.1	LINJ_26_0850								XM_003392601.1	LINJ_27_0620
	XM_003392567.1	LINJ_26_0990								XM_003392609.1	LINJ_27_0720
	XM_001470422.2	LINJ_26_1170								XM_001466295.2	LINJ_27_0840
	XM_001470437.1	LINJ_26_1320								XM_001466348.1	LINJ_27_1500
	XM_001470470.1	LINJ_26_1630								XM_001466360.1	LINJ_27_1630
	XM_001470471.1	LINJ_26_1630								XM_001466405.1	LINJ_27_1940
	XM_001470472.1	LINJ_26_1630								XM_001466429.1	LINJ_27_2460
	XM_001470503.1	LINJ_26_2010								XM_003392574.1	LINJ_27_2520
	XM_001470509.2	LINJ_26_2070								XM_003392577.1	LINJ_27_2550
	XM_001462741.1	LINJ_26_2230								XM_003392589.1	LINJ_27_2670
	XM_001470523.1	LINJ_26_2230								XM_001470066.1	LINJ_28_0710
	XM_001470529.1	LINJ_26_2290								XM_001470122.1	LINJ_28_1290
	XM_001470533.1	LINJ_26_2330								XM_001470132.1	LINJ_28_1390
	XM_001470535.1	LINJ_26_2360								XM_001470134.1	LINJ_28_1410
	XM_001470554.1	LINJ_26_2620								XM_001470164.1	LINJ_28_1730
	XM_001470566.1	LINJ_26_2690								XM_001470243.1	LINJ_28_2540
	XM_001466253.1	LINJ_27_0110								XM_001470260.1	LINJ_28_2720
	XM_001466260.1	LINJ_27_0260								XM_001470273.1	LINJ_28_2850
	XM_001466298.1	LINJ_27_0870								XM_001470288.2	LINJ_28_3060
	XM_001466299.1	LINJ_27_0880								XM_001470301.1	LINJ_28_3140
	XM_001466302.1	LINJ_27_0910								XM_001466510.1	LINJ_29_0260
	XM_001466322.1	LINJ_27_1150								XM_001466513.1	LINJ_29_0290
	XM_001466342.1	LINJ_27_1440								XM_001466519.1	LINJ_29_0360
	XM_001466372.1	LINJ_27_1980								XM_001466568.1	LINJ_29_0860
	XM_001466419.1	LINJ_27_2190								XM_001466574.1	LINJ_29_0930
	XM_001466425.1	LINJ_27_2250								XM_001466584.1	LINJ_29_1030
	XM_001466426.1	LINJ_27_2260								XM_001466606.1	LINJ_29_1260
	XM_001470004.1	LINJ_28_0060								XM_001466611.1	LINJ_29_1310
	XM_001470011.1	LINJ_28_0130								XM_001466650.1	LINJ_29_1680
	XM_001470014.1	LINJ_28_0160								XM_001466686.1	LINJ_29_2080
	XM_001467135.1	LINJ_28_0570								XM_001466688.2	LINJ_29_2100
	XM_003392621.1	LINJ_28_0830								XM_001466702.1	LINJ_29_2220
	XM_001470081.1	LINJ_28_0870								XM_001466704.1	LINJ_29_2240
	XM_001470095.1	LINJ_28_1020								XM_001466707.1	LINJ_29_2270
	XM_001470098.1	LINJ_28_1050								XM_001466713.1	LINJ_29_2330
	XM_003392624.1	LINJ_28_1120								XM_001466715.1	LINJ_29_2350
	XM_003392623.1	LINJ_28_1120								XM_001466747.1	LINJ_29_2620
	XM_001470152.1	LINJ_28_1610								XM_003888407.1	LinJ_29_3000
	XM_001470153.1	LINJ_28_1620								XM_001466803.1	LINJ_30_0270
	XM_001470157.1	LINJ_28_1660								XM_001466843.1	LINJ_30_0340
	XM_001470161.1	LINJ_28_1700								XM_001466930.1	LINJ_30_1230
	XM_001470177.1	LINJ_28_1870								XM_001466951.1	LINJ_30_1440
	XM_001470185.1	LINJ_28_1960								XM_001466977.1	LINJ_30_1680
	XM_001470186.1	LINJ_28_1970								XM_001466993.1	LINJ_30_1840
	XM_001470189.1	LINJ_28_2000								XM_001467000.1	LINJ_30_1910
	XM_001470194.1	LINJ_28_2060								XM_001467001.1	LINJ_30_1920
	XM_003392629.1	LINJ_28_2060								XM_001467043.1	LINJ_30_2340
	XM_001470244.1	LINJ_28_2550								XM_001467070.2	LINJ_30_2610
	XM_001470249.1	LINJ_28_2610								XM_001467108.1	LINJ_30_3000
	XM_001470256.1	LINJ_28_2680								XM_001467138.1	LINJ_30_3270
	XM_001470264.1	LINJ_28_2760								XM_001467234.1	LINJ_31_0100
	XM_001470263.1	LINJ_28_2760								XM_001467330.2	LINJ_31_0340
	XM_001470272.1	LINJ_28_2840								XM_001467332.1	LINJ_31_0370
	XM_001470306.1	LINJ_28_3190								XM_001467336.1	LINJ_31_0410
	XM_001470307.1	LINJ_28_3210								XM_001467338.1	LINJ_31_0430
	XM_001470308.1	LINJ_28_3220								XM_001467282.1	LINJ_31_0440
	XM_001466474.1	LINJ_29_0050								XM_001467284.1	LINJ_31_0610
	XM_001466522.1	LINJ_29_0390								XM_001467294.1	LINJ_31_0710
	XM_001466538.1	LINJ_29_0550								XM_001467302.1	LINJ_31_0790
	XM_001466571.1	LINJ_29_0890								XM_001467307.1	LINJ_31_0840
	XM_001466577.1	LINJ_29_0960								XM_001467313.2	LINJ_31_0910
	XM_001466632.1	LINJ_29_1510								XM_001467350.1	LINJ_31_0950
	XM_001466644.1	LINJ_29_1600								XM_001467352.1	LINJ_31_0960
	XM_001466664.1	LINJ_29_1850								XM_001467369.1	LINJ_31_1130
	XM_001466665.1	LINJ_29_1860								XM_001467370.1	LINJ_31_1140
	XM_001466669.1	LINJ_29_1910								XM_001467375.1	LINJ_31_1190
	XM_001463880.1	LINJ_29_1920								XM_001467389.1	LINJ_31_1330
	XM_001466670.1	LINJ_29_1920								XM_001467404.2	LINJ_31_1470
	XM_001466733.1	LINJ_29_2480								XM_001467427.1	LINJ_31_1700
	XM_001466742.1	LINJ_29_2580								XM_001467440.1	LINJ_31_1880
	XM_001466743.1	LINJ_29_2580								XM_001467456.1	LINJ_31_2030
	XM_001466720.1	LINJ_29_2730								XM_001467461.1	LINJ_31_2060
	XM_001466764.1	LINJ_29_2970								XM_001467465.1	LINJ_31_2100
	XM_001466625.1	LinJ_29_3030								XM_001467469.1	LINJ_31_2140
	XM_001466797.1	LINJ_30_0210								XM_001467488.1	LINJ_31_2300
	XM_001466858.1	LINJ_30_0490								XM_001467489.1	LINJ_31_2310
	XM_001466879.1	LINJ_30_0710								XM_001467541.1	LINJ_31_2610
	XM_001466877.1	LINJ_30_0710								XM_001467543.1	LINJ_31_2630
	XM_001466880.1	LINJ_30_0720								XM_001467581.1	LINJ_31_3050
	XM_001466887.1	LINJ_30_0790								XM_001467593.2	LINJ_31_3190
	XM_001466892.1	LINJ_30_0840								XM_001467595.2	LINJ_31_3190
	XM_001466935.1	LINJ_30_1280								XM_003888409.1	LinJ_31_3390
	XM_001466952.1	LINJ_30_1450								XM_001467314.1	LinJ_31_3400
	XM_001466970.1	LINJ_30_1610								XM_001467657.1	LINJ_32_0120
	XM_001467023.1	LINJ_30_2130								XM_003392673.1	LINJ_32_0850
	XM_001467041.1	LINJ_30_2320								XM_001467767.1	LINJ_32_1240
	XM_001467085.1	LINJ_30_2760								XM_001467789.1	LINJ_32_1460
	XM_001467093.1	LINJ_30_2840								XM_001467806.1	LINJ_32_1670
	XM_001467100.1	LINJ_30_2910								XM_001467815.1	LINJ_32_1760
	XM_001467112.1	LINJ_30_3030								XM_001467830.1	LINJ_32_1920
	XM_001467114.1	LINJ_30_3050								XM_001467854.1	LINJ_32_2130
	XM_001467134.1	LINJ_30_3230								XM_001467919.1	LINJ_32_2800
	XM_001467140.1	LINJ_30_3290								XM_001467944.1	LINJ_32_3060
	XM_001467147.1	LINJ_30_3360								XM_001467956.1	LINJ_32_3190
	XM_001467204.2	LINJ_30_3390								XM_001467996.1	LINJ_32_3600
	XM_001467178.1	LINJ_30_3610								XM_001468016.1	LINJ_32_3810
	XM_001467131.1	LINJ_30_3780								XM_001468037.1	LINJ_32_4020
	XM_001467132.1	LINJ_30_3790								XM_001468039.1	LINJ_32_4040
	XM_001467233.1	LINJ_31_0090								XM_001468043.1	LINJ_32_4080
	XM_001467244.1	LINJ_31_0210								XM_001468089.1	LINJ_33_0440
	XM_001467344.1	LINJ_31_0580								XM_001468128.1	LINJ_33_0870
	XM_001467298.1	LINJ_31_0750								XM_001468197.1	LINJ_33_1520
	XM_001467410.1	LINJ_31_1530								XM_001468212.1	LINJ_33_1680
	XM_001467415.1	LINJ_31_1580								XM_001468270.1	LINJ_33_2290
	XM_001467425.1	LINJ_31_1680								XM_003392698.1	LINJ_33_2390
	XM_001467452.1	LINJ_31_1990								XM_003392705.1	LINJ_33_2470
	XM_001467490.1	LINJ_31_2320								XM_003392717.1	LINJ_33_2590
	XM_001467545.1	LINJ_31_2650								XM_001468320.1	LINJ_33_3120
	XM_001467563.1	LINJ_31_2850								XM_001468332.2	LINJ_33_3240
	XM_001467569.1	LINJ_31_2930								XM_001468355.1	LINJ_34_0050
	XM_001467646.1	LINJ_32_0010								XM_001468371.1	LINJ_34_0210
	XM_001467670.1	LINJ_32_0250								XM_001468393.1	LINJ_34_0430
	XM_001467690.1	LINJ_32_0450								XM_001468398.2	LINJ_34_0480
	XM_001467716.1	LINJ_32_0510								XM_001468403.1	LINJ_34_0530
	XM_001467707.1	LINJ_32_0600								XM_003392729.1	LINJ_34_0810
	XM_001467732.1	LINJ_32_0890								XM_003392734.1	LINJ_34_1030
	XM_001467762.2	LINJ_32_1190								XM_003392735.1	LINJ_34_1030
	XM_001467807.1	LINJ_32_1680								XM_001468476.1	LINJ_34_1420
	XM_001467811.1	LINJ_32_1720								XM_001468480.1	LINJ_34_1460
	XM_001467851.1	LINJ_32_2100								XM_001468488.1	LINJ_34_1540
	XM_001467874.1	LINJ_32_2340								XM_001468494.2	LINJ_34_1600
	XM_001467922.1	LINJ_32_2850								XM_003392737.1	LINJ_34_1820
	XM_001467947.1	LINJ_32_3090								XM_001468760.1	LINJ_34_1860
	XM_001467950.1	LINJ_32_3120								XM_001468554.1	LINJ_34_2280
	XM_001467951.1	LINJ_32_3130								XM_001468571.1	LINJ_34_2460
	XM_001467952.1	LINJ_32_3140								XM_001468574.1	LINJ_34_2490
	XM_001468013.1	LINJ_32_3770								XM_001468581.1	LINJ_34_2560
	XM_001468076.1	LINJ_33_0280								XM_001468632.1	LINJ_34_3110
	XM_001468080.1	LINJ_33_0340								XM_001468688.1	LINJ_34_3680
	XM_001468117.1	LINJ_33_0740								XM_001468693.1	LINJ_34_3730
	XM_001468120.1	LINJ_33_0770								XM_001468742.1	LINJ_34_4210
	XM_001468134.1	LINJ_33_0930								XM_001468815.1	LINJ_35_0320
	XM_001468136.1	LINJ_33_0950								XM_001468827.1	LINJ_35_0450
	XM_001464397.1	LINJ_33_0960								XM_001468862.1	LINJ_35_0850
	XM_001468137.1	LINJ_33_0960								XM_001468878.2	LINJ_35_1010
	XM_001468188.1	LINJ_33_1430								XM_001468894.1	LINJ_35_1190
	XM_001468217.1	LINJ_33_1730								XM_001468932.1	LINJ_35_1480
	XM_001468219.1	LINJ_33_1750								XM_001468933.1	LINJ_35_1500
	XM_001468220.1	LINJ_33_1760								XM_003392753.1	LINJ_35_2130
	XM_001468259.1	LINJ_33_1920								XM_003392383.1	LINJ_35_2130
	XM_003392691.1	LINJ_33_2070								XM_003392384.1	LINJ_35_2140
	XM_003392710.1	LINJ_33_2520								XM_003392754.1	LINJ_35_2140
	XM_001468292.1	LINJ_33_2840								XM_001469001.1	LINJ_35_2320
	XM_001468297.1	LINJ_33_2890								XM_001469032.2	LINJ_35_2450
	XM_001468338.1	LINJ_33_3300								XM_001469022.1	LINJ_35_2770
	XM_001468339.1	LINJ_33_3310								XM_001469052.1	LINJ_35_2860
	XM_001468347.1	LINJ_33_3390								XM_001469060.1	LINJ_35_2950
	XM_001468374.1	LINJ_34_0240								XM_001469085.1	LINJ_35_3170
	XM_001468387.1	LINJ_34_0370								XM_001469126.1	LINJ_35_3600
	XM_001468391.1	LINJ_34_0410								XM_001469214.1	LINJ_35_4490
	XM_001466116.1	LINJ_34_0460								XM_001469243.1	LINJ_35_4790
	XM_001468430.1	LINJ_34_0960								XM_001469300.1	LINJ_35_5050
	XM_001468485.2	LINJ_34_1510								XM_001469265.1	LINJ_35_5120
	XM_001468502.1	LINJ_34_1690								XM_001469266.1	LINJ_35_5130
	XM_001463618.1	LINJ_34_2240								XM_001469284.1	LINJ_35_5310
	XM_001468550.1	LINJ_34_2240								XM_001469444.1	LINJ_36_1280
	XM_001468580.1	LINJ_34_2550								XM_001469440.1	LINJ_36_1320
	XM_001468587.1	LINJ_34_2620								XM_003392775.1	LINJ_36_1330
	XM_001467970.1	LINJ_34_2730								XM_001469432.1	LINJ_36_1410
	XM_001468600.1	LINJ_34_2750								XM_001469430.1	LINJ_36_1430
	XM_001468704.1	LINJ_34_3840								XM_001469428.1	LINJ_36_1460
	XM_001468732.1	LINJ_34_4120								XM_001469791.1	LINJ_36_2480
	XM_001468741.1	LINJ_34_4200								XM_001469383.1	LINJ_36_2580
	XM_001468793.1	LINJ_35_0100								XM_001469415.1	LINJ_36_2900
	XM_001468797.1	LINJ_35_0140								XM_001469658.1	LINJ_36_3030
	XM_001468801.1	LINJ_35_0180								XM_001469659.1	LINJ_36_3040
	XM_001468823.1	LINJ_35_0410								XM_001469688.1	LINJ_36_3330
	XM_003392746.1	LINJ_35_0640								XM_001469619.1	LINJ_36_3780
	XM_001468843.1	LINJ_35_0650								XM_001469982.1	LINJ_36_4440
	XM_001468866.1	LINJ_35_0890								XM_001469824.1	LINJ_36_4870
	XM_001468899.1	LINJ_35_1240								XM_001469833.1	LINJ_36_4960
	XM_001468900.1	LINJ_35_1250								XM_001469838.1	LINJ_36_5010
	XM_003392748.1	LINJ_35_1360								XM_001469892.1	LINJ_36_5700
	XM_001468913.1	LINJ_35_1390								XM_001469945.1	LINJ_36_6260
	XM_001468937.2	LINJ_35_1540								XM_001469952.1	LINJ_36_6340
	XM_001468950.1	LINJ_35_1670								XM_001469317.1	LINJ_36_6520
	XM_001468954.1	LINJ_35_1710								XM_001469306.1	LINJ_36_6550
	XM_003392750.1	LINJ_35_1890								XM_001469346.2	LINJ_36_6860
	XM_001468971.1	LINJ_35_1900								XM_001469368.1	LINJ_36_7300
	XM_001468975.1	LINJ_35_1940								XM_003392225.1	LINJ.12.0290
	XM_001465438.1	LINJ_35_2000								XM_003392237.1	LINJ.12.0410
	XM_001468981.1	LINJ_35_2000								XM_003392242.1	LINJ.12.0460
	XM_001468985.1	LINJ_35_2040								XM_003392250.1	LINJ.12.0540
	XM_001469056.1	LINJ_35_2910								XM_003392266.1	LINJ.12.0663
	XM_001469101.1	LINJ_35_3330								XM_003392271.1	LINJ.12.0668
	XM_003392769.1	LINJ_35_3330								XM_003392273.1	LINJ.12.0671
	XM_001469118.1	LINJ_35_3510								XM_003392282.1	LINJ.12.0740
	XM_001469149.1	LINJ_35_3830
	XM_001469147.1	LINJ_35_3830
	XM_001469150.1	LINJ_35_3840
	XM_001469160.1	LINJ_35_3940
	XM_001469565.1	LINJ_36_0050
	XM_001469562.1	LINJ_36_0080
	XM_001469525.1	LINJ_36_0470
	XM_001469512.1	LINJ_36_0600
	XM_001469510.1	LINJ_36_0620
	XM_001469504.1	LINJ_36_0680
	XM_001469706.1	LINJ_36_1610
	XM_001469720.1	LINJ_36_1750
	XM_001465442.1	LINJ_36_2020
	XM_001469746.1	LINJ_36_2020
	XM_001469751.1	LINJ_36_2080
	XM_001469752.1	LINJ_36_2090
	XM_001469787.1	LINJ_36_2440
	XM_001469657.1	LINJ_36_3020
	XM_001469656.1	LINJ_36_3020
	XM_001469680.1	LINJ_36_3250
	XM_001469684.1	LINJ_36_3290
	XM_001469649.1	LINJ_36_3450
	XM_001469640.1	LINJ_36_3550
	XM_001469639.1	LINJ_36_3560
	XM_001469626.1	LINJ_36_3700
	XM_001469616.1	LINJ_36_3810
	XM_001469614.1	LINJ_36_3830
	XM_001469613.1	LINJ_36_3840
	XM_001469601.1	LINJ_36_3960
	XM_001469803.1	LINJ_36_4640
	XM_001469807.1	LINJ_36_4680
	XM_001464039.1	LINJ_36_4730
	XM_001469812.1	LINJ_36_4730
	XM_001469820.1	LINJ_36_4820
	XM_001469830.1	LINJ_36_4930
	XM_001469837.1	LINJ_36_5000
	XM_001469860.1	LINJ_36_5280
	XM_001469856.1	LINJ_36_5350
	XM_001469866.1	LINJ_36_5350
	XM_001469869.1	LINJ_36_5380
	XM_001469875.1	LINJ_36_5450
	XM_001469309.1	LINJ_36_5580
	XM_001469928.1	LINJ_36_6090
	XM_001469944.2	LINJ_36_6250
	XM_001469321.1	LINJ_36_6610
	XM_001469337.1	LINJ_36_6770
	XM_001469348.1	LINJ_36_7070
	XM_003392810.1	LINJ_36_7250
	XM_001469372.1	LINJ_36_7340
	XM_001469373.1	LINJ_36_7350
	XM_001469374.1	LINJ_36_7360
	XM_001463900.2	LINJ.12.0002
	XM_001463906.2	LINJ.12.0011
	XM_003392255.1	LINJ.12.0590

### Sheet: NEC4d vs LEP6d
	Name	locustag								Name	locustag
NEC4d	XM_001462618.1	LINJ_01_0420		Chromosome #	DE genes	%DE genes/chromosome	Total # DE genes		LEP6d	XM_001462628.1	LINJ_01_0520		Chromosome #	DE genes	%DE genes/chromosome	Total # DE genes
	XM_001462626.1	LINJ_01_0500		1	2	5.55556	36			XM_001462651.1	LINJ_01_0750		1	2	2.5974	77
	XM_001462831.1	LINJ_04_0300		2	0	0	36			XM_001462818.1	LINJ_04_0170		2	0	0	77
	XM_001462905.1	LINJ_04_1030		3	0	0	36			XM_001462819.1	LINJ_04_0180		3	0	0	77
	XM_001462971.1	LINJ_05_0450		4	2	5.55556	36			XM_001462821.1	LINJ_04_0200		4	5	6.49351	77
	XM_001463029.1	LINJ_05_1030		5	2	5.55556	36			XM_001462873.1	LINJ_04_0720		5	0	0	77
	XM_001463221.1	LINJ_07_0160		6	0	0	36			XM_001462924.1	LINJ_04_1230		6	2	2.5974	77
	XM_001463199.1	LINJ_07_0430		7	2	5.55556	36			XM_001463054.1	LINJ_06_0080		7	1	1.2987	77
	XM_001463816.1	LINJ_11_0520		8	0	0	36			XM_001463098.1	LINJ_06_0540		8	4	5.19481	77
	XM_001464164.1	LINJ_14_0180		9	0	0	36			XM_001463205.1	LINJ_07_0490		9	2	2.5974	77
	XM_001464409.1	LINJ_15_1140		10	0	0	36			XM_001463366.1	LINJ_08_0650		10	1	1.2987	77
	XM_003392396.1	LINJ_20_1730		11	1	2.77778	36			XM_001463368.1	LINJ_08_0670		11	0	0	77
	XM_001465270.1	LINJ_20_1790		12	0	0	36			XM_001463387.1	LINJ_08_0870		12	2	2.5974	77
	XM_001465298.1	LINJ_21_0300		13	0	0	36			XM_003392197.1	LINJ_08_1250		13	0	0	77
	XM_001465662.1	LINJ_23_0220		14	1	2.77778	36			XM_001463438.1	LINJ_09_0180		14	0	0	77
	XM_001466108.1	LINJ_25_1160		15	1	2.77778	36			XM_001463448.1	LINJ_09_0280		15	2	2.5974	77
	XM_001466181.1	LINJ_25_1870		16	0	0	36			XM_001463660.2	LINJ_10_0530		16	2	2.5974	77
	XM_001467608.1	LINJ_25_2560		17	0	0	36			XM_001464354.1	LINJ_15_0540		17	2	2.5974	77
	XM_001470316.1	LINJ_26_0040		18	0	0	36			XM_001464407.1	LINJ_15_1120		18	0	0	77
	XM_001466274.1	LINJ_27_0430		19	0	0	36			XM_001464501.1	LINJ_16_0500		19	2	2.5974	77
	XM_001470139.1	LINJ_28_1460		20	2	5.55556	36			XM_001464600.1	LINJ_16_1580		20	4	5.19481	77
	XM_001470194.1	LINJ_28_2060		21	1	2.77778	36			XM_001464620.1	LINJ_17_0020		21	4	5.19481	77
	XM_003392629.1	LINJ_28_2060		22	0	0	36			XM_001464641.1	LINJ_17_0130		22	0	0	77
	XM_001466731.1	LINJ_29_2460		23	1	2.77778	36			XM_001464983.1	LINJ_19_0570		23	6	7.79221	77
	XM_001467061.1	LINJ_30_2530		24	0	0	36			XM_001465052.1	LINJ_19_1290		24	4	5.19481	77
	XM_001468107.1	LINJ_33_0640		25	3	8.33333	36			XM_001465126.1	LINJ_20_0330		25	1	1.2987	77
	XM_001468291.1	LINJ_33_2830		26	1	2.77778	36			XM_001465139.1	LINJ_20_0420		26	4	5.19481	77
	XM_001469096.1	LINJ_35_3280		27	1	2.77778	36			XM_001465157.1	LINJ_20_0650		27	1	1.2987	77
	XM_001469209.1	LINJ_35_4440		28	3	8.33333	36			XM_001465134.2	LINJ_20_1220		28	3	3.8961	77
	XM_001469472.1	LINJ_36_0990		29	1	2.77778	36			XM_003392407.1	LINJ_21_1100		29	2	2.5974	77
	XM_001469792.1	LINJ_36_2490		30	1	2.77778	36			XM_001465374.1	LINJ_21_1470		30	3	3.8961	77
	XM_001469825.1	LINJ_36_4880		31	0	0	36			XM_001465476.1	LINJ_21_1870		31	6	7.79221	77
	XM_001469969.2	LINJ_36_6570		32	0	0	36			XM_001465424.2	LINJ_21_2010		32	1	1.2987	77
	XM_001469325.1	LINJ_36_6650		33	2	5.55556	36			XM_001465656.1	LINJ_23_0160		33	2	2.5974	77
	XM_003392802.1	LINJ_36_6980		34	0	0	36			XM_001465670.1	LINJ_23_0300		34	0	0	77
	XM_001469370.1	LINJ_36_7320		35	2	5.55556	36			XM_001465733.1	LINJ_23_0950		35	6	7.79221	77
				36	7	19.4444	36			XM_003392467.1	LINJ_23_1230		36	3	3.8961	77
										XM_003392466.1	LINJ_23_1230
				Total # DE genes	36					XM_001465760.1	LINJ_23_1240		Total # DE genes	77
										XM_003392491.1	LINJ_24_0260
										XM_001465937.1	LINJ_24_1480
										XM_003392532.1	LINJ_24_1790
										XM_003392533.1	LINJ_24_1800
										XM_001466148.1	LINJ_25_1540
										XM_001470443.1	LINJ_26_1380
										XM_001470459.1	LINJ_26_1490
										XM_001470521.1	LINJ_26_2210
										XM_001470568.1	LINJ_26_2710
										XM_001466288.1	LINJ_27_0820
										XM_003392620.1	LINJ_28_0610
										XM_003392619.1	LINJ_28_0610
										XM_001470161.1	LINJ_28_1700
										XM_001466521.2	LINJ_29_0380
										XM_001466723.1	LINJ_29_2380
										XM_001466805.1	LINJ_30_0290
										XM_001466983.1	LINJ_30_1740
										XM_001467043.1	LINJ_30_2340
										XM_001467298.1	LINJ_31_0750
										XM_003392664.1	LINJ_31_1810
										XM_003392666.1	LINJ_31_1850
										XM_001467460.1	LINJ_31_1920
										XM_001467532.1	LINJ_31_2520
										XM_001467534.1	LINJ_31_2540
										XM_001467866.1	LINJ_32_2250
										XM_001468068.1	LINJ_33_0310
										XM_001468097.1	LINJ_33_0530
										XM_001468826.1	LINJ_35_0440
										XM_001468833.1	LINJ_35_0520
										XM_003392753.1	LINJ_35_2130
										XM_003392383.1	LINJ_35_2130
										XM_001469148.1	LINJ_35_3820
										XM_001469302.1	LINJ_35_5030
										XM_001469621.2	LINJ_36_3750
										XM_003392791.1	LINJ_36_6540
										XM_001469344.1	LINJ_36_6840
										XM_003392269.1	LINJ.12.0666
										XM_001463964.2	LINJ.12.0670

### Sheet: LEP6d vs MET14d
	Name	locustag								Name	locustag
LEP6d	XM_001462724.2	LINJ_02_0710							MET14d	XM_001462618.1	LINJ_01_0420
	XM_003392151.1	LINJ_03_0560		Chromosome #	DE genes	%DE genes/chromosome	Total # DE genes			XM_001462675.1	LINJ_02_0150		Chromosome #	DE genes	%DE genes/chromosome	Total # DE genes
	XM_001462789.1	LINJ_03_0960		1	0	0	181			XM_001462730.1	LINJ_02_0170		1	1	0.826446	121
	XM_001462817.1	LINJ_04_0160		2	1	0.552486	181			XM_001462682.1	LINJ_02_0270		2	3	2.47934	121
	XM_001462818.1	LINJ_04_0170		3	2	1.10497	181			XM_001462752.1	LINJ_03_0350		3	1	0.826446	121
	XM_001462819.1	LINJ_04_0180		4	7	3.8674	181			XM_001462867.1	LINJ_04_0660		4	4	3.30579	121
	XM_001462820.1	LINJ_04_0190		5	4	2.20994	181			XM_001462873.1	LINJ_04_0720		5	0	0	121
	XM_001462821.1	LINJ_04_0200		6	4	2.20994	181			XM_001462917.1	LINJ_04_1150		6	1	0.826446	121
	XM_001462831.1	LINJ_04_0300		7	2	1.10497	181			XM_001462924.1	LINJ_04_1230		7	1	0.826446	121
	XM_001462905.1	LINJ_04_1030		8	2	1.10497	181			XM_001463054.1	LINJ_06_0080		8	3	2.47934	121
	XM_001462930.1	LINJ_05_0030		9	5	2.76243	181			XM_003392177.1	LINJ_07_0200		9	2	1.65289	121
	XM_001463009.1	LINJ_05_0830		10	10	5.52486	181			XM_001463379.1	LINJ_08_0790		10	3	2.47934	121
	XM_001463016.1	LINJ_05_0900		11	0	0	181			XM_003392196.1	LINJ_08_1220		11	0	0	121
	XM_003392169.1	LINJ_05_1210		12	1	0.552486	181			XM_003888416.1	LinJ_08_1320		12	7	5.78512	121
	XM_001463057.1	LINJ_06_0120		13	3	1.65746	181			XM_001463448.1	LINJ_09_0280		13	4	3.30579	121
	XM_001463151.1	LINJ_06_1090		14	5	2.76243	181			XM_001463460.2	LINJ_09_0470		14	3	2.47934	121
	XM_001463172.1	LINJ_06_1330		15	9	4.97238	181			XM_001463637.1	LINJ_10_0250		15	2	1.65289	121
	XM_001463174.1	LINJ_06_1350		16	4	2.20994	181			XM_001463664.2	LINJ_10_0520		16	1	0.826446	121
	XM_001463201.1	LINJ_07_0450		17	1	0.552486	181			XM_001463660.2	LINJ_10_0530		17	4	3.30579	121
	XM_001463267.1	LINJ_07_1020		18	1	0.552486	181			XM_001464000.1	LINJ_13_0100		18	1	0.826446	121
	XM_001463305.1	LINJ_08_0010		19	8	4.41989	181			XM_001464010.1	LINJ_13_0210		19	2	1.65289	121
	XM_001463306.1	LINJ_08_0020		20	5	2.76243	181			XM_001464121.1	LINJ_13_1290		20	1	0.826446	121
	XM_001463438.1	LINJ_09_0180		21	4	2.20994	181			XM_001464140.1	LINJ_13_1630		21	3	2.47934	121
	XM_001463459.1	LINJ_09_0460		22	4	2.20994	181			XM_001464225.1	LINJ_14_0830		22	0	0	121
	XM_001463522.1	LINJ_09_1020		23	8	4.41989	181			XM_001464267.1	LINJ_14_1250		23	2	1.65289	121
	XM_001463533.1	LINJ_09_1130		24	7	3.8674	181			XM_001464288.1	LINJ_14_1470		24	0	0	121
	XM_001463561.1	LINJ_09_1410		25	8	4.41989	181			XM_001464407.1	LINJ_15_1120		25	5	4.13223	121
	XM_001463619.1	LINJ_10_0060		26	5	2.76243	181			XM_001464434.1	LINJ_15_1480		26	4	3.30579	121
	XM_001463620.1	LINJ_10_0070		27	5	2.76243	181			XM_001464500.1	LINJ_16_0490		27	3	2.47934	121
	XM_001463650.1	LINJ_10_0380		28	3	1.65746	181			XM_001464620.1	LINJ_17_0020		28	4	3.30579	121
	XM_001463662.2	LINJ_10_0490		29	5	2.76243	181			XM_001464641.1	LINJ_17_0130		29	3	2.47934	121
	XM_003392201.1	LINJ_10_0500		30	4	2.20994	181			XM_001464666.1	LINJ_17_0440		30	3	2.47934	121
	XM_001463670.1	LINJ_10_0590		31	6	3.31492	181			XM_001464676.1	LINJ_17_0540		31	16	13.2231	121
	XM_001463687.1	LINJ_10_0760		32	9	4.97238	181			XM_001464883.1	LINJ_18_1060		32	4	3.30579	121
	XM_003392203.1	LINJ_10_1070		33	7	3.8674	181			XM_001464983.1	LINJ_19_0570		33	1	0.826446	121
	XM_001463726.1	LINJ_10_1190		34	7	3.8674	181			XM_003392381.1	LINJ_19_1120		34	15	12.3967	121
	XM_001463750.1	LINJ_10_1450		35	10	5.52486	181			XM_001465192.1	LINJ_20_0970		35	7	5.78512	121
	XM_001464051.1	LINJ_13_0580		36	15	8.28729	181			XM_001465469.1	LINJ_21_0070		36	7	5.78512	121
	XM_001464107.1	LINJ_13_1150								XM_003392414.1	LINJ_21_1170
	XM_001464015.1	LINJ_13_1450		Total # DE genes	181					XM_001465417.1	LINJ_21_1850		Total # DE genes	121
	XM_001464195.1	LINJ_14_0500								XM_001465656.1	LINJ_23_0160
	XM_001464217.1	LINJ_14_0750								XM_001465670.1	LINJ_23_0300
	XM_001464220.1	LINJ_14_0780								XM_001466003.1	LINJ_25_0070
	XM_001464221.1	LINJ_14_0790								XM_001466017.1	LINJ_25_0210
	XM_001464243.1	LINJ_14_1030								XM_001466074.1	LINJ_25_0810
	XM_001464328.1	LINJ_15_0270								XM_001466148.1	LINJ_25_1540
	XM_001464334.1	LINJ_15_0330								XM_001466209.1	LINJ_25_2150
	XM_001464354.1	LINJ_15_0540								XM_001470329.1	LINJ_26_0170
	XM_003392330.1	LINJ_15_1240								XM_001470454.1	LINJ_26_1440
	XM_003392331.1	LINJ_15_1250								XM_003392570.1	LINJ_26_2170
	XM_001464413.2	LINJ_15_1260								XM_001470558.1	LINJ_26_2660
	XM_001464436.1	LINJ_15_1500								XM_001466306.1	LINJ_27_0960
	XM_001464439.1	LINJ_15_1530								XM_001466311.1	LINJ_27_1020
	XM_001464445.1	LINJ_15_1590								XM_001466382.1	LINJ_27_1700
	XM_001464501.1	LINJ_16_0500								XM_001470023.1	LINJ_28_0250
	XM_001464514.1	LINJ_16_0610								XM_001470024.1	LINJ_28_0260
	XM_001464513.1	LINJ_16_0610								XM_003392620.1	LINJ_28_0610
	XM_001464599.1	LINJ_16_1570								XM_003392619.1	LINJ_28_0610
	XM_001464718.1	LINJ_17_0960								XM_001466521.2	LINJ_29_0380
	XM_001464844.1	LINJ_18_0650								XM_001466608.1	LINJ_29_1280
	XM_001464945.1	LINJ_19_0020								XM_001466679.1	LINJ_29_2010
	XM_001464946.2	LINJ_19_0030								XM_001467053.1	LINJ_30_2440
	XM_003392371.1	LINJ_19_0150								XM_001467054.1	LINJ_30_2450
	XM_001465007.2	LINJ_19_0820								XM_001467118.1	LINJ_30_3090
	XM_003392377.1	LINJ_19_0840								XM_001467227.1	LINJ_31_0010
	XM_001465008.2	LINJ_19_0850								XM_001467306.1	LINJ_31_0830
	XM_001465013.1	LINJ_19_0870								XM_001467373.1	LINJ_31_1170
	XM_001465050.1	LINJ_19_1270								XM_001467387.1	LINJ_31_1310
	XM_001465110.1	LINJ_20_0170								XM_001467413.1	LINJ_31_1560
	XM_001465134.2	LINJ_20_1220								XM_001467420.1	LINJ_31_1630
	XM_001465216.1	LINJ_20_1230								XM_001467431.1	LINJ_31_1740
	XM_001465219.1	LINJ_20_1260								XM_003392664.1	LINJ_31_1810
	XM_003392396.1	LINJ_20_1730								XM_003392666.1	LINJ_31_1850
	XM_001465328.1	LINJ_21_0600								XM_001467442.1	LINJ_31_1910
	XM_003392400.1	LINJ_21_0990								XM_001467448.1	LINJ_31_1940
	XM_003392407.1	LINJ_21_1100								XM_001467470.1	LINJ_31_2150
	XM_001465388.1	LINJ_21_1610								XM_001467488.1	LINJ_31_2300
	XM_001465495.1	LINJ_22_0010								XM_001467531.1	LINJ_31_2510
	XM_001465505.1	LINJ_22_0110								XM_001467534.1	LINJ_31_2540
	XM_001465590.1	LINJ_22_0970								XM_001467493.1	LinJ_31_3340
	XM_001465627.1	LINJ_22_1490								XM_001467727.1	LINJ_32_0820
	XM_001465662.1	LINJ_23_0220								XM_001467815.1	LINJ_32_1760
	XM_001465708.1	LINJ_23_0700								XM_001467825.1	LINJ_32_1860
	XM_001465724.1	LINJ_23_0860								XM_001467884.1	LINJ_32_2440
	XM_001465744.1	LINJ_23_1070								XM_001468306.1	LINJ_33_2970
	XM_001465779.1	LINJ_23_1430								XM_001468436.1	LINJ_34_1020
	XM_001465788.1	LINJ_23_1520								XM_001468437.1	LINJ_34_1140
	XM_001465792.1	LINJ_23_1560								XM_001468449.1	LINJ_34_1150
	XM_003392473.1	LINJ_23_1980								XM_001468461.1	LINJ_34_1270
	XM_003392491.1	LINJ_24_0260								XM_001468465.1	LINJ_34_1310
	XM_001465845.1	LINJ_24_0520								XM_001468501.1	LINJ_34_1680
	XM_001465855.1	LINJ_24_0640								XM_001468502.1	LINJ_34_1690
	XM_001465913.1	LINJ_24_1240								XM_001468503.1	LINJ_34_1700
	XM_001465917.1	LINJ_24_1280								XM_001468504.1	LINJ_34_1710
	XM_001465920.1	LINJ_24_1310								XM_001468506.2	LINJ_34_1720
	XM_001465974.1	LINJ_24_2200								XM_001468507.1	LINJ_34_1730
	XM_001466086.1	LINJ_25_0940								XM_001468571.1	LINJ_34_2460
	XM_001466096.2	LINJ_25_1040								XM_001468621.1	LINJ_34_3000
	XM_001466162.1	LINJ_25_1680								XM_001468660.1	LINJ_34_3400
	XM_001466177.1	LINJ_25_1830								XM_001468749.1	LinJ_34_4370
	XM_001466179.1	LINJ_25_1850								XM_001468784.2	LINJ_35_0010
	XM_001466203.1	LINJ_25_2090								XM_001468787.1	LINJ_35_0040
	XM_001465473.1	LINJ_25_2560								XM_001468884.1	LINJ_35_1070
	XM_001464302.1	LINJ_25_2560								XM_001469053.1	LINJ_35_2870
	XM_001470500.1	LINJ_26_1980								XM_001469092.1	LINJ_35_3240
	XM_001470523.1	LINJ_26_2230								XM_001469148.1	LINJ_35_3820
	XM_001470529.1	LINJ_26_2290								XM_001469269.1	LINJ_35_5160
	XM_001470552.1	LINJ_26_2600								XM_001469569.1	LINJ_36_0010
	XM_001470568.1	LINJ_26_2710								XM_001469479.1	LINJ_36_0930
	XM_001466253.1	LINJ_27_0110								XM_001469762.1	LINJ_36_2190
	XM_001466459.2	LINJ_27_0130								XM_001469645.1	LINJ_36_3500
	XM_001466280.1	LINJ_27_0490								XM_001469596.1	LINJ_36_4010
	XM_001466405.1	LINJ_27_1940								XM_001469974.1	LINJ_36_4530
	XM_003392577.1	LINJ_27_2550								XM_001469832.1	LINJ_36_4950
	XM_001470011.1	LINJ_28_0130								XM_003392213.1	LINJ.12.0180
	XM_001470047.1	LINJ_28_0510								XM_003392265.1	LINJ.12.0662
	XM_001470249.1	LINJ_28_2610								XM_003392268.1	LINJ.12.0665
	XM_001466650.1	LINJ_29_1680								XM_003392269.1	LINJ.12.0666
	XM_001466664.1	LINJ_29_1850								XM_003392270.1	LINJ.12.0667
	XM_001466666.1	LINJ_29_1870								XM_001463964.2	LINJ.12.0670
	XM_001466767.1	LINJ_29_2940								XM_003392274.1	LINJ.12.0690
	XM_003392649.1	LINJ_29_2990
	XM_001466805.1	LINJ_30_0290
	XM_001466848.1	LINJ_30_0390
	XM_001466902.1	LINJ_30_0940
	XM_001467024.1	LINJ_30_2140
	XM_001467331.2	LINJ_31_0350
	XM_001467378.1	LINJ_31_1220
	XM_001467394.1	LINJ_31_1380
	XM_001467404.2	LINJ_31_1470
	XM_001467405.1	LINJ_31_1480
	XM_001467466.1	LINJ_31_2110
	XM_003392673.1	LINJ_32_0850
	XM_001467732.1	LINJ_32_0890
	XM_001467775.1	LINJ_32_1320
	XM_001467830.1	LINJ_32_1920
	XM_001467835.1	LINJ_32_1970
	XM_001467872.1	LINJ_32_2320
	XM_001467900.1	LINJ_32_2610
	XM_001467909.1	LINJ_32_2700
	XM_001468028.1	LINJ_32_3930
	XM_001468097.1	LINJ_33_0530
	XM_001468127.1	LINJ_33_0860
	XM_001468161.1	LINJ_33_1200
	XM_001468213.1	LINJ_33_1690
	XM_003392701.1	LINJ_33_2430
	XM_001468347.1	LINJ_33_3390
	XM_001468350.1	LINJ_33_3420
	XM_001468371.1	LINJ_34_0210
	XM_001468398.2	LINJ_34_0480
	XM_001468430.1	LINJ_34_0960
	XM_001463618.1	LINJ_34_2240
	XM_001468662.1	LINJ_34_3420
	XM_001468724.1	LINJ_34_4040
	XM_001468620.1	LinJ_34_4290
	XM_001468827.1	LINJ_35_0450
	XM_001468844.1	LINJ_35_0660
	XM_001468922.2	LINJ_35_1470
	XM_003392760.1	LINJ_35_2200
	XM_001469141.1	LINJ_35_3750
	XM_001469214.1	LINJ_35_4490
	XM_001469219.1	LINJ_35_4540
	XM_001469245.1	LINJ_35_4820
	XM_001469289.2	LINJ_35_5360
	XM_001468783.1	LinJ_35_5450
	XM_001469551.1	LINJ_36_0210
	XM_003392774.1	LINJ_36_0210
	XM_001469550.1	LINJ_36_0210
	XM_001469512.1	LINJ_36_0600
	XM_001469694.1	LINJ_36_1490
	XM_001469778.1	LINJ_36_2350
	XM_001469792.1	LINJ_36_2490
	XM_001469404.1	LINJ_36_2790
	XM_001469415.1	LINJ_36_2900
	XM_001469592.1	LINJ_36_4050
	XM_001469573.1	LINJ_36_4240
	XM_001469908.1	LINJ_36_5870
	XM_001469927.1	LINJ_36_6070
	XM_003392807.1	LINJ_36_7030
	XM_001469370.1	LINJ_36_7320
	XM_003392231.1	LINJ.12.0350
